# Chromosome-level scaffolding of haplotype-resolved assemblies using Hi-C data without reference genomes

**DOI:** 10.1101/2023.11.18.567668

**Authors:** Xiaofei Zeng, Zili Yi, Xingtan Zhang, Yuhui Du, Yu Li, Zhiqing Zhou, Sijie Chen, Huijie Zhao, Sai Yang, Yibin Wang, Guoan Chen

## Abstract

Scaffolding is crucial for constructing most chromosome-level genomes. The high-throughput chromatin conformation capture (Hi-C) technology has become the primary scaffolding strategy due to its convenience and cost-effectiveness. As sequencing technologies and assembly algorithms advance, constructing haplotype-resolved genomes is increasingly preferred because haplotypes can provide additional genetic information on allelic and non-allelic variations. ALLHiC is a widely used allele-aware scaffolding tool designed for this purpose. However, its dependence on chromosome-level reference genomes and a higher chromosome misassignment rate still impede the unraveling of haplotype-resolved genomes. In this paper, we present HapHiC, a reference-independent allele-aware scaffolding tool with superior performance on chromosome assignment as well as contig ordering and orientation. Additionally, we provide new insights into the challenges in allele-aware scaffolding by conducting comprehensive analyses on various adverse factors. Finally, with the help of HapHiC, we constructed the haplotype-resolved allotriploid genome for *Miscanthus* × *giganteus*, an important lignocellulosic bioenergy crop. HapHiC is available at https://github.com/zengxiaofei/HapHiC.
