## Supplementary Data 3 for "Chromosome-level scaffolding of haplotype-resolved assemblies using Hi-C data without reference genomes"

### Sheet: 1. Ordering and orientation
Supplementary Data 3: Time and memory usage of Hi-C-based scaffolding tools
Sheet 1: Time and memory usage of HapHiC and ALLHiC in contig ordering and orientation
Program	Genome	Chromosome	Contig N50	Number of contigs in chromosome	Number of contigs in genome	Wall time (min)	CPU time (min)	Peak memory (GiB)
HapHiC	IRGSP-1.0	Chr1	2 Mb	20	187	0.22	0.35	0.84
HapHiC	IRGSP-1.0	Chr2	2 Mb	19	187	0.18	0.35	0.61
HapHiC	IRGSP-1.0	Chr3	2 Mb	19	187	0.18	0.35	0.65
HapHiC	IRGSP-1.0	Chr4	2 Mb	18	187	0.18	0.32	0.59
HapHiC	IRGSP-1.0	Chr5	2 Mb	15	187	0.17	0.32	0.53
HapHiC	IRGSP-1.0	Chr6	2 Mb	15	187	0.17	0.32	0.53
HapHiC	IRGSP-1.0	Chr7	2 Mb	15	187	0.17	0.32	0.51
HapHiC	IRGSP-1.0	Chr8	2 Mb	15	187	0.18	0.3	0.06
HapHiC	IRGSP-1.0	Chr9	2 Mb	11	187	0.17	0.3	0
HapHiC	IRGSP-1.0	Chr10	2 Mb	12	187	0.17	0.3	0
HapHiC	IRGSP-1.0	Chr11	2 Mb	14	187	0.18	0.3	0.57
HapHiC	IRGSP-1.0	Chr12	2 Mb	14	187	0.17	0.3	0
HapHiC fast sort	IRGSP-1.0	Chr1	2 Mb	20	187	0.03	0.1	0
HapHiC fast sort	IRGSP-1.0	Chr2	2 Mb	19	187	0.02	0.1	0
HapHiC fast sort	IRGSP-1.0	Chr3	2 Mb	19	187	0.02	0.1	0
HapHiC fast sort	IRGSP-1.0	Chr4	2 Mb	18	187	0.02	0.1	0
HapHiC fast sort	IRGSP-1.0	Chr5	2 Mb	15	187	0.02	0.1	0
HapHiC fast sort	IRGSP-1.0	Chr6	2 Mb	15	187	0.02	0.1	0
HapHiC fast sort	IRGSP-1.0	Chr7	2 Mb	15	187	0.02	0.1	0
HapHiC fast sort	IRGSP-1.0	Chr8	2 Mb	15	187	0.03	0.1	0
HapHiC fast sort	IRGSP-1.0	Chr9	2 Mb	11	187	0.02	0.1	0
HapHiC fast sort	IRGSP-1.0	Chr10	2 Mb	12	187	0.02	0.1	0
HapHiC fast sort	IRGSP-1.0	Chr11	2 Mb	14	187	0.02	0.1	0
HapHiC fast sort	IRGSP-1.0	Chr12	2 Mb	14	187	0.02	0.1	0
ALLHiC	IRGSP-1.0	Chr1	2 Mb	20	187	0.73	0.78	11.22
ALLHiC	IRGSP-1.0	Chr2	2 Mb	19	187	0.63	0.68	14.39
ALLHiC	IRGSP-1.0	Chr3	2 Mb	19	187	0.67	0.7	13.18
ALLHiC	IRGSP-1.0	Chr4	2 Mb	18	187	0.63	0.7	13.36
ALLHiC	IRGSP-1.0	Chr5	2 Mb	15	187	0.63	0.7	13.19
ALLHiC	IRGSP-1.0	Chr6	2 Mb	15	187	0.63	0.7	13.18
ALLHiC	IRGSP-1.0	Chr7	2 Mb	15	187	0.63	0.72	13.65
ALLHiC	IRGSP-1.0	Chr8	2 Mb	15	187	0.65	0.68	13.91
ALLHiC	IRGSP-1.0	Chr9	2 Mb	11	187	0.63	0.68	13.67
ALLHiC	IRGSP-1.0	Chr10	2 Mb	12	187	0.63	0.68	12.96
ALLHiC	IRGSP-1.0	Chr11	2 Mb	14	187	0.65	0.7	13.18
ALLHiC	IRGSP-1.0	Chr12	2 Mb	14	187	0.62	0.67	14.15
HapHiC	IRGSP-1.0	Chr1	500 Kb	87	750	0.3	0.5	1.01
HapHiC	IRGSP-1.0	Chr2	500 Kb	72	750	0.28	0.5	0.97
HapHiC	IRGSP-1.0	Chr3	500 Kb	73	750	0.27	0.47	0.88
HapHiC	IRGSP-1.0	Chr4	500 Kb	74	750	0.25	0.47	0.89
HapHiC	IRGSP-1.0	Chr5	500 Kb	59	750	0.23	0.42	0.69
HapHiC	IRGSP-1.0	Chr6	500 Kb	62	750	0.23	0.42	0.72
HapHiC	IRGSP-1.0	Chr7	500 Kb	61	750	0.25	0.43	0.7
HapHiC	IRGSP-1.0	Chr8	500 Kb	57	750	0.25	0.45	0.63
HapHiC	IRGSP-1.0	Chr9	500 Kb	45	750	0.22	0.42	0.53
HapHiC	IRGSP-1.0	Chr10	500 Kb	46	750	0.22	0.42	0.57
HapHiC	IRGSP-1.0	Chr11	500 Kb	59	750	0.23	0.42	0.69
HapHiC	IRGSP-1.0	Chr12	500 Kb	55	750	0.25	0.43	0.58
HapHiC fast sort	IRGSP-1.0	Chr1	500 Kb	87	750	0.03	0.12	0
HapHiC fast sort	IRGSP-1.0	Chr2	500 Kb	72	750	0.03	0.12	0
HapHiC fast sort	IRGSP-1.0	Chr3	500 Kb	73	750	0.03	0.12	0
HapHiC fast sort	IRGSP-1.0	Chr4	500 Kb	74	750	0.03	0.12	0
HapHiC fast sort	IRGSP-1.0	Chr5	500 Kb	59	750	0.03	0.12	0
HapHiC fast sort	IRGSP-1.0	Chr6	500 Kb	62	750	0.03	0.12	0
HapHiC fast sort	IRGSP-1.0	Chr7	500 Kb	61	750	0.03	0.12	0
HapHiC fast sort	IRGSP-1.0	Chr8	500 Kb	57	750	0.03	0.12	0
HapHiC fast sort	IRGSP-1.0	Chr9	500 Kb	45	750	0.03	0.12	0
HapHiC fast sort	IRGSP-1.0	Chr10	500 Kb	46	750	0.03	0.12	0
HapHiC fast sort	IRGSP-1.0	Chr11	500 Kb	59	750	0.03	0.12	0
HapHiC fast sort	IRGSP-1.0	Chr12	500 Kb	55	750	0.03	0.12	0
ALLHiC	IRGSP-1.0	Chr1	500 Kb	87	750	0.87	1.02	18.12
ALLHiC	IRGSP-1.0	Chr2	500 Kb	72	750	0.75	0.92	12.41
ALLHiC	IRGSP-1.0	Chr3	500 Kb	73	750	0.82	1.08	18.49
ALLHiC	IRGSP-1.0	Chr4	500 Kb	74	750	0.78	0.95	13.86
ALLHiC	IRGSP-1.0	Chr5	500 Kb	59	750	0.75	0.88	12.71
ALLHiC	IRGSP-1.0	Chr6	500 Kb	62	750	0.77	0.92	11.72
ALLHiC	IRGSP-1.0	Chr7	500 Kb	61	750	0.77	0.9	13.26
ALLHiC	IRGSP-1.0	Chr8	500 Kb	57	750	0.77	0.9	12.81
ALLHiC	IRGSP-1.0	Chr9	500 Kb	45	750	0.78	0.97	14.07
ALLHiC	IRGSP-1.0	Chr10	500 Kb	46	750	0.73	0.87	12.36
ALLHiC	IRGSP-1.0	Chr11	500 Kb	59	750	0.78	0.93	12.51
ALLHiC	IRGSP-1.0	Chr12	500 Kb	55	750	0.72	0.88	12.37
HapHiC	IRGSP-1.0	Chr1	100 Kb	434	3729	2	3.48	4.01
HapHiC	IRGSP-1.0	Chr2	100 Kb	359	3729	1.15	2.2	4.1
HapHiC	IRGSP-1.0	Chr3	100 Kb	367	3729	1.62	3.22	4.66
HapHiC	IRGSP-1.0	Chr4	100 Kb	356	3729	2.2	5.23	4.4
HapHiC	IRGSP-1.0	Chr5	100 Kb	296	3729	1.4	2.98	4.47
HapHiC	IRGSP-1.0	Chr6	100 Kb	313	3729	1.48	3.22	4.42
HapHiC	IRGSP-1.0	Chr7	100 Kb	296	3729	0.88	1.7	4.25
HapHiC	IRGSP-1.0	Chr8	100 Kb	284	3729	1.22	2.52	4.77
HapHiC	IRGSP-1.0	Chr9	100 Kb	228	3729	0.8	1.47	4.63
HapHiC	IRGSP-1.0	Chr10	100 Kb	230	3729	0.88	1.68	4.8
HapHiC	IRGSP-1.0	Chr11	100 Kb	289	3729	1.12	2.13	4.61
HapHiC	IRGSP-1.0	Chr12	100 Kb	277	3729	1.05	1.92	4.66
HapHiC fast sort	IRGSP-1.0	Chr1	100 Kb	434	3729	0.4	0.48	4.8
HapHiC fast sort	IRGSP-1.0	Chr2	100 Kb	359	3729	0.35	0.45	4.77
HapHiC fast sort	IRGSP-1.0	Chr3	100 Kb	367	3729	0.35	0.45	4.86
HapHiC fast sort	IRGSP-1.0	Chr4	100 Kb	356	3729	0.37	0.45	4.82
HapHiC fast sort	IRGSP-1.0	Chr5	100 Kb	296	3729	0.33	0.42	4.77
HapHiC fast sort	IRGSP-1.0	Chr6	100 Kb	313	3729	0.33	0.43	4.84
HapHiC fast sort	IRGSP-1.0	Chr7	100 Kb	296	3729	0.33	0.42	4.83
HapHiC fast sort	IRGSP-1.0	Chr8	100 Kb	284	3729	0.32	0.42	4.8
HapHiC fast sort	IRGSP-1.0	Chr9	100 Kb	228	3729	0.3	0.4	4.81
HapHiC fast sort	IRGSP-1.0	Chr10	100 Kb	230	3729	0.32	0.4	4.83
HapHiC fast sort	IRGSP-1.0	Chr11	100 Kb	289	3729	0.33	0.42	4.86
HapHiC fast sort	IRGSP-1.0	Chr12	100 Kb	277	3729	0.33	0.42	4.7
ALLHiC	IRGSP-1.0	Chr1	100 Kb	434	3729	5.52	14.73	25.84
ALLHiC	IRGSP-1.0	Chr2	100 Kb	359	3729	4.07	10.17	27.08
ALLHiC	IRGSP-1.0	Chr3	100 Kb	367	3729	4.55	11.87	25.95
ALLHiC	IRGSP-1.0	Chr4	100 Kb	356	3729	3.95	9.1	26.29
ALLHiC	IRGSP-1.0	Chr5	100 Kb	296	3729	3.38	7.47	27.01
ALLHiC	IRGSP-1.0	Chr6	100 Kb	313	3729	2.97	6.55	27.01
ALLHiC	IRGSP-1.0	Chr7	100 Kb	296	3729	3.05	6.97	27.45
ALLHiC	IRGSP-1.0	Chr8	100 Kb	284	3729	2.65	5.6	25.87
ALLHiC	IRGSP-1.0	Chr9	100 Kb	228	3729	2.33	4.47	27.54
ALLHiC	IRGSP-1.0	Chr10	100 Kb	230	3729	2.2	4.23	27.57
ALLHiC	IRGSP-1.0	Chr11	100 Kb	289	3729	2.8	6.05	27.01
ALLHiC	IRGSP-1.0	Chr12	100 Kb	277	3729	2.9	6.13	25.82
HapHiC	IRGSP-1.0	Chr1	25 Kb	1731	14957	60.68	120.75	17.74
HapHiC	IRGSP-1.0	Chr2	25 Kb	1433	14957	27.33	63.13	17.87
HapHiC	IRGSP-1.0	Chr3	25 Kb	1456	14957	39.85	69.58	14.49
HapHiC	IRGSP-1.0	Chr4	25 Kb	1427	14957	41.65	100.53	12.49
HapHiC	IRGSP-1.0	Chr5	25 Kb	1200	14957	37.2	158.05	11.99
HapHiC	IRGSP-1.0	Chr6	25 Kb	1261	14957	46.05	138.5	12.01
HapHiC	IRGSP-1.0	Chr7	25 Kb	1196	14957	31	87.13	12.08
HapHiC	IRGSP-1.0	Chr8	25 Kb	1143	14957	32.93	106.35	12.2
HapHiC	IRGSP-1.0	Chr9	25 Kb	926	14957	16.13	60.67	12
HapHiC	IRGSP-1.0	Chr10	25 Kb	921	14957	19.4	61.45	11.82
HapHiC	IRGSP-1.0	Chr11	25 Kb	1165	14957	41.88	128.77	12.01
HapHiC	IRGSP-1.0	Chr12	25 Kb	1098	14957	33.07	112.35	12.59
HapHiC fast sort	IRGSP-1.0	Chr1	25 Kb	1731	14957	2.22	2.32	14.21
HapHiC fast sort	IRGSP-1.0	Chr2	25 Kb	1433	14957	1.62	1.68	12.39
HapHiC fast sort	IRGSP-1.0	Chr3	25 Kb	1456	14957	1.67	1.73	12.32
HapHiC fast sort	IRGSP-1.0	Chr4	25 Kb	1427	14957	1.67	1.75	12.3
HapHiC fast sort	IRGSP-1.0	Chr5	25 Kb	1200	14957	1.45	1.53	12.79
HapHiC fast sort	IRGSP-1.0	Chr6	25 Kb	1261	14957	1.48	1.55	12.43
HapHiC fast sort	IRGSP-1.0	Chr7	25 Kb	1196	14957	1.42	1.5	12.31
HapHiC fast sort	IRGSP-1.0	Chr8	25 Kb	1143	14957	1.33	1.42	12.29
HapHiC fast sort	IRGSP-1.0	Chr9	25 Kb	926	14957	1.17	1.25	12.31
HapHiC fast sort	IRGSP-1.0	Chr10	25 Kb	921	14957	1.17	1.25	12.31
HapHiC fast sort	IRGSP-1.0	Chr11	25 Kb	1165	14957	1.4	1.48	12.42
HapHiC fast sort	IRGSP-1.0	Chr12	25 Kb	1098	14957	1.4	1.5	12.36
ALLHiC	IRGSP-1.0	Chr1	25 Kb	1731	14957	199.5	973.8	40.89
ALLHiC	IRGSP-1.0	Chr2	25 Kb	1433	14957	129.23	623.78	33.07
ALLHiC	IRGSP-1.0	Chr3	25 Kb	1456	14957	176.12	842.22	40.62
ALLHiC	IRGSP-1.0	Chr4	25 Kb	1427	14957	145.13	677.3	41.2
ALLHiC	IRGSP-1.0	Chr5	25 Kb	1200	14957	91.03	447.95	40.59
ALLHiC	IRGSP-1.0	Chr6	25 Kb	1261	14957	111.73	528.6	40.62
ALLHiC	IRGSP-1.0	Chr7	25 Kb	1196	14957	107.12	549.73	40.57
ALLHiC	IRGSP-1.0	Chr8	25 Kb	1143	14957	66.28	302.2	40.59
ALLHiC	IRGSP-1.0	Chr9	25 Kb	926	14957	49.43	233.12	38.37
ALLHiC	IRGSP-1.0	Chr10	25 Kb	921	14957	41.62	183.77	38.38
ALLHiC	IRGSP-1.0	Chr11	25 Kb	1165	14957	90.32	383.15	40.66
ALLHiC	IRGSP-1.0	Chr12	25 Kb	1098	14957	81.3	402.65	40.57
HapHiC	TAIR10.1	Chr1	2 Mb	14	60	0.2	0.28	0.7
HapHiC	TAIR10.1	Chr2	2 Mb	9	60	0.17	0.28	0
HapHiC	TAIR10.1	Chr3	2 Mb	13	60	0.17	0.3	0.02
HapHiC	TAIR10.1	Chr4	2 Mb	11	60	0.17	0.3	0
HapHiC	TAIR10.1	Chr5	2 Mb	13	60	0.18	0.32	0.54
HapHiC fast sort	TAIR10.1	Chr1	2 Mb	14	60	0.03	0.1	0
HapHiC fast sort	TAIR10.1	Chr2	2 Mb	9	60	0.02	0.1	0
HapHiC fast sort	TAIR10.1	Chr3	2 Mb	13	60	0.02	0.1	0
HapHiC fast sort	TAIR10.1	Chr4	2 Mb	11	60	0.02	0.1	0
HapHiC fast sort	TAIR10.1	Chr5	2 Mb	13	60	0.02	0.1	0
ALLHiC	TAIR10.1	Chr1	2 Mb	14	60	0.33	0.32	2.98
ALLHiC	TAIR10.1	Chr2	2 Mb	9	60	0.28	0.3	3.59
ALLHiC	TAIR10.1	Chr3	2 Mb	13	60	0.3	0.33	3.55
ALLHiC	TAIR10.1	Chr4	2 Mb	11	60	0.28	0.33	3.75
ALLHiC	TAIR10.1	Chr5	2 Mb	13	60	0.28	0.33	3.48
HapHiC	TAIR10.1	Chr1	500 Kb	61	240	0.25	0.42	0.8
HapHiC	TAIR10.1	Chr2	500 Kb	39	240	0.2	0.42	0.56
HapHiC	TAIR10.1	Chr3	500 Kb	48	240	0.22	0.42	0.73
HapHiC	TAIR10.1	Chr4	500 Kb	37	240	0.2	0.4	0.46
HapHiC	TAIR10.1	Chr5	500 Kb	55	240	0.25	0.45	0.74
HapHiC fast sort	TAIR10.1	Chr1	500 Kb	61	240	0.02	0.1	0
HapHiC fast sort	TAIR10.1	Chr2	500 Kb	39	240	0.02	0.1	0
HapHiC fast sort	TAIR10.1	Chr3	500 Kb	48	240	0.02	0.1	0
HapHiC fast sort	TAIR10.1	Chr4	500 Kb	37	240	0.02	0.1	0
HapHiC fast sort	TAIR10.1	Chr5	500 Kb	55	240	0.02	0.12	0
ALLHiC	TAIR10.1	Chr1	500 Kb	61	240	0.4	0.52	3.62
ALLHiC	TAIR10.1	Chr2	500 Kb	39	240	0.35	0.5	4.17
ALLHiC	TAIR10.1	Chr3	500 Kb	48	240	0.37	0.5	3.99
ALLHiC	TAIR10.1	Chr4	500 Kb	37	240	0.37	0.47	3.82
ALLHiC	TAIR10.1	Chr5	500 Kb	55	240	0.38	0.52	3.97
HapHiC	TAIR10.1	Chr1	100 Kb	307	1196	1.43	3.15	1.42
HapHiC	TAIR10.1	Chr2	100 Kb	195	1196	0.6	1.32	0.88
HapHiC	TAIR10.1	Chr3	100 Kb	235	1196	0.8	1.68	1.02
HapHiC	TAIR10.1	Chr4	100 Kb	183	1196	0.5	1.05	0.64
HapHiC	TAIR10.1	Chr5	100 Kb	276	1196	0.95	2.12	1.23
HapHiC fast sort	TAIR10.1	Chr1	100 Kb	307	1196	0.12	0.2	0
HapHiC fast sort	TAIR10.1	Chr2	100 Kb	195	1196	0.07	0.17	0
HapHiC fast sort	TAIR10.1	Chr3	100 Kb	235	1196	0.08	0.18	0
HapHiC fast sort	TAIR10.1	Chr4	100 Kb	183	1196	0.07	0.17	0
HapHiC fast sort	TAIR10.1	Chr5	100 Kb	276	1196	0.1	0.2	0
ALLHiC	TAIR10.1	Chr1	100 Kb	307	1196	2.82	7.12	7.47
ALLHiC	TAIR10.1	Chr2	100 Kb	195	1196	1.12	2.3	7.7
ALLHiC	TAIR10.1	Chr3	100 Kb	235	1196	1.32	2.8	5.83
ALLHiC	TAIR10.1	Chr4	100 Kb	183	1196	0.9	1.82	5.9
ALLHiC	TAIR10.1	Chr5	100 Kb	276	1196	2.05	5.23	6.34
HapHiC	TAIR10.1	Chr1	25 Kb	1222	4762	29.82	95.55	5.29
HapHiC	TAIR10.1	Chr2	25 Kb	780	4762	6.83	13.07	3.71
HapHiC	TAIR10.1	Chr3	25 Kb	939	4762	13.1	35.77	4.15
HapHiC	TAIR10.1	Chr4	25 Kb	741	4762	7.95	18.75	4.14
HapHiC	TAIR10.1	Chr5	25 Kb	1080	4762	15.38	28.83	4.15
HapHiC fast sort	TAIR10.1	Chr1	25 Kb	1222	4762	0.87	0.95	3.71
HapHiC fast sort	TAIR10.1	Chr2	25 Kb	780	4762	0.48	0.57	3.71
HapHiC fast sort	TAIR10.1	Chr3	25 Kb	939	4762	0.62	0.72	3.72
HapHiC fast sort	TAIR10.1	Chr4	25 Kb	741	4762	0.43	0.53	3.71
HapHiC fast sort	TAIR10.1	Chr5	25 Kb	1080	4762	0.73	0.82	3.72
ALLHiC	TAIR10.1	Chr1	25 Kb	1222	4762	90.4	466.32	14.36
ALLHiC	TAIR10.1	Chr2	25 Kb	780	4762	29.4	139.55	8.77
ALLHiC	TAIR10.1	Chr3	25 Kb	939	4762	51.62	239.13	8.79
ALLHiC	TAIR10.1	Chr4	25 Kb	741	4762	29.38	117.7	8.77
ALLHiC	TAIR10.1	Chr5	25 Kb	1080	4762	68.03	350.2	8.8
HapHiC	CHM13v2.0_noY	Chr1	8 Mb	29	384	0.25	0.38	0.64
HapHiC	CHM13v2.0_noY	Chr2	8 Mb	32	384	0.23	0.38	0.73
HapHiC	CHM13v2.0_noY	Chr3	8 Mb	25	384	0.2	0.37	0.62
HapHiC	CHM13v2.0_noY	Chr4	8 Mb	24	384	0.2	0.35	0.64
HapHiC	CHM13v2.0_noY	Chr5	8 Mb	24	384	0.2	0.35	0.57
HapHiC	CHM13v2.0_noY	Chr6	8 Mb	21	384	0.2	0.35	0.57
HapHiC	CHM13v2.0_noY	Chr7	8 Mb	19	384	0.2	0.33	0.52
HapHiC	CHM13v2.0_noY	Chr8	8 Mb	19	384	0.18	0.33	0.5
HapHiC	CHM13v2.0_noY	Chr9	8 Mb	19	384	0.22	0.38	0.32
HapHiC	CHM13v2.0_noY	Chr10	8 Mb	16	384	0.17	0.32	0.38
HapHiC	CHM13v2.0_noY	Chr11	8 Mb	18	384	0.18	0.33	0.39
HapHiC	CHM13v2.0_noY	Chr12	8 Mb	17	384	0.18	0.33	0.38
HapHiC	CHM13v2.0_noY	Chr13	8 Mb	15	384	0.18	0.32	0.36
HapHiC	CHM13v2.0_noY	Chr14	8 Mb	14	384	0.17	0.3	0
HapHiC	CHM13v2.0_noY	Chr15	8 Mb	12	384	0.17	0.3	0
HapHiC	CHM13v2.0_noY	Chr16	8 Mb	12	384	0.17	0.28	0
HapHiC	CHM13v2.0_noY	Chr17	8 Mb	10	384	0.15	0.28	0
HapHiC	CHM13v2.0_noY	Chr18	8 Mb	11	384	0.17	0.3	0.01
HapHiC	CHM13v2.0_noY	Chr19	8 Mb	8	384	0.15	0.28	0
HapHiC	CHM13v2.0_noY	Chr20	8 Mb	8	384	0.15	0.28	0
HapHiC	CHM13v2.0_noY	Chr21	8 Mb	5	384	0.15	0.27	0
HapHiC	CHM13v2.0_noY	Chr22	8 Mb	6	384	0.15	0.28	0
HapHiC	CHM13v2.0_noY	ChrX	8 Mb	20	384	0.2	0.35	0.72
HapHiC fast sort	CHM13v2.0_noY	Chr1	8 Mb	29	384	0.07	0.13	0
HapHiC fast sort	CHM13v2.0_noY	Chr2	8 Mb	32	384	0.05	0.12	0
HapHiC fast sort	CHM13v2.0_noY	Chr3	8 Mb	25	384	0.03	0.12	0
HapHiC fast sort	CHM13v2.0_noY	Chr4	8 Mb	24	384	0.05	0.1	0
HapHiC fast sort	CHM13v2.0_noY	Chr5	8 Mb	24	384	0.03	0.12	0
HapHiC fast sort	CHM13v2.0_noY	Chr6	8 Mb	21	384	0.03	0.13	0
HapHiC fast sort	CHM13v2.0_noY	Chr7	8 Mb	19	384	0.03	0.12	0
HapHiC fast sort	CHM13v2.0_noY	Chr8	8 Mb	19	384	0.02	0.12	0
HapHiC fast sort	CHM13v2.0_noY	Chr9	8 Mb	19	384	0.03	0.12	0
HapHiC fast sort	CHM13v2.0_noY	Chr10	8 Mb	16	384	0.03	0.1	0
HapHiC fast sort	CHM13v2.0_noY	Chr11	8 Mb	18	384	0.03	0.12	0
HapHiC fast sort	CHM13v2.0_noY	Chr12	8 Mb	17	384	0.03	0.12	0
HapHiC fast sort	CHM13v2.0_noY	Chr13	8 Mb	15	384	0.03	0.1	0
HapHiC fast sort	CHM13v2.0_noY	Chr14	8 Mb	14	384	0.03	0.1	0
HapHiC fast sort	CHM13v2.0_noY	Chr15	8 Mb	12	384	0.02	0.1	0
HapHiC fast sort	CHM13v2.0_noY	Chr16	8 Mb	12	384	0.02	0.1	0
HapHiC fast sort	CHM13v2.0_noY	Chr17	8 Mb	10	384	0.03	0.1	0
HapHiC fast sort	CHM13v2.0_noY	Chr18	8 Mb	11	384	0.03	0.12	0
HapHiC fast sort	CHM13v2.0_noY	Chr19	8 Mb	8	384	0.03	0.1	0
HapHiC fast sort	CHM13v2.0_noY	Chr20	8 Mb	8	384	0.02	0.1	0
HapHiC fast sort	CHM13v2.0_noY	Chr21	8 Mb	5	384	0.02	0.1	0
HapHiC fast sort	CHM13v2.0_noY	Chr22	8 Mb	6	384	0.03	0.1	0
HapHiC fast sort	CHM13v2.0_noY	ChrX	8 Mb	20	384	0.03	0.1	0
ALLHiC	CHM13v2.0_noY	Chr1	8 Mb	29	384	0.6	0.62	11.73
ALLHiC	CHM13v2.0_noY	Chr2	8 Mb	32	384	0.57	0.6	11.99
ALLHiC	CHM13v2.0_noY	Chr3	8 Mb	25	384	0.55	0.6	11.8
ALLHiC	CHM13v2.0_noY	Chr4	8 Mb	24	384	0.55	0.6	11.88
ALLHiC	CHM13v2.0_noY	Chr5	8 Mb	24	384	0.57	0.6	11.65
ALLHiC	CHM13v2.0_noY	Chr6	8 Mb	21	384	0.52	0.57	11.97
ALLHiC	CHM13v2.0_noY	Chr7	8 Mb	19	384	0.55	0.6	10.87
ALLHiC	CHM13v2.0_noY	Chr8	8 Mb	19	384	0.53	0.58	12
ALLHiC	CHM13v2.0_noY	Chr9	8 Mb	19	384	0.52	0.57	11.78
ALLHiC	CHM13v2.0_noY	Chr10	8 Mb	16	384	0.52	0.58	11.72
ALLHiC	CHM13v2.0_noY	Chr11	8 Mb	18	384	0.53	0.58	10.87
ALLHiC	CHM13v2.0_noY	Chr12	8 Mb	17	384	0.53	0.57	10.9
ALLHiC	CHM13v2.0_noY	Chr13	8 Mb	15	384	0.53	0.57	11.77
ALLHiC	CHM13v2.0_noY	Chr14	8 Mb	14	384	0.52	0.57	11.66
ALLHiC	CHM13v2.0_noY	Chr15	8 Mb	12	384	0.52	0.57	11.98
ALLHiC	CHM13v2.0_noY	Chr16	8 Mb	12	384	0.53	0.55	11.79
ALLHiC	CHM13v2.0_noY	Chr17	8 Mb	10	384	0.53	0.57	10.69
ALLHiC	CHM13v2.0_noY	Chr18	8 Mb	11	384	0.53	0.57	10.84
ALLHiC	CHM13v2.0_noY	Chr19	8 Mb	8	384	0.52	0.57	11.68
ALLHiC	CHM13v2.0_noY	Chr20	8 Mb	8	384	0.52	0.57	11.75
ALLHiC	CHM13v2.0_noY	Chr21	8 Mb	5	384	0.52	0.57	11.71
ALLHiC	CHM13v2.0_noY	Chr22	8 Mb	6	384	0.52	0.57	11.88
ALLHiC	CHM13v2.0_noY	ChrX	8 Mb	20	384	0.55	0.57	11.48
HapHiC	CHM13v2.0_noY	Chr1	2 Mb	125	1535	0.4	0.55	0.94
HapHiC	CHM13v2.0_noY	Chr2	2 Mb	122	1535	0.35	0.5	1.04
HapHiC	CHM13v2.0_noY	Chr3	2 Mb	101	1535	0.32	0.48	1.03
HapHiC	CHM13v2.0_noY	Chr4	2 Mb	95	1535	0.3	0.47	1.01
HapHiC	CHM13v2.0_noY	Chr5	2 Mb	92	1535	0.3	0.47	0.89
HapHiC	CHM13v2.0_noY	Chr6	2 Mb	86	1535	0.28	0.45	0.95
HapHiC	CHM13v2.0_noY	Chr7	2 Mb	81	1535	0.28	0.47	0.79
HapHiC	CHM13v2.0_noY	Chr8	2 Mb	72	1535	0.27	0.45	0.85
HapHiC	CHM13v2.0_noY	Chr9	2 Mb	74	1535	0.3	0.5	0.52
HapHiC	CHM13v2.0_noY	Chr10	2 Mb	68	1535	0.28	0.45	0.71
HapHiC	CHM13v2.0_noY	Chr11	2 Mb	69	1535	0.28	0.45	0.72
HapHiC	CHM13v2.0_noY	Chr12	2 Mb	68	1535	0.28	0.45	0.74
HapHiC	CHM13v2.0_noY	Chr13	2 Mb	57	1535	0.27	0.45	0.67
HapHiC	CHM13v2.0_noY	Chr14	2 Mb	51	1535	0.25	0.45	0.47
HapHiC	CHM13v2.0_noY	Chr15	2 Mb	53	1535	0.25	0.45	0.43
HapHiC	CHM13v2.0_noY	Chr16	2 Mb	48	1535	0.25	0.43	0.39
HapHiC	CHM13v2.0_noY	Chr17	2 Mb	39	1535	0.23	0.45	0.3
HapHiC	CHM13v2.0_noY	Chr18	2 Mb	42	1535	0.23	0.4	0.44
HapHiC	CHM13v2.0_noY	Chr19	2 Mb	31	1535	0.22	0.4	0.27
HapHiC	CHM13v2.0_noY	Chr20	2 Mb	34	1535	0.23	0.43	0.37
HapHiC	CHM13v2.0_noY	Chr21	2 Mb	23	1535	0.22	0.38	0.27
HapHiC	CHM13v2.0_noY	Chr22	2 Mb	26	1535	0.22	0.38	0.22
HapHiC	CHM13v2.0_noY	ChrX	2 Mb	78	1535	0.3	0.45	0.47
HapHiC fast sort	CHM13v2.0_noY	Chr1	2 Mb	125	1535	0.1	0.17	0
HapHiC fast sort	CHM13v2.0_noY	Chr2	2 Mb	122	1535	0.08	0.17	0
HapHiC fast sort	CHM13v2.0_noY	Chr3	2 Mb	101	1535	0.08	0.17	0
HapHiC fast sort	CHM13v2.0_noY	Chr4	2 Mb	95	1535	0.07	0.17	0
HapHiC fast sort	CHM13v2.0_noY	Chr5	2 Mb	92	1535	0.08	0.17	0
HapHiC fast sort	CHM13v2.0_noY	Chr6	2 Mb	86	1535	0.08	0.17	0
HapHiC fast sort	CHM13v2.0_noY	Chr7	2 Mb	81	1535	0.08	0.17	0
HapHiC fast sort	CHM13v2.0_noY	Chr8	2 Mb	72	1535	0.08	0.17	0
HapHiC fast sort	CHM13v2.0_noY	Chr9	2 Mb	74	1535	0.08	0.17	0
HapHiC fast sort	CHM13v2.0_noY	Chr10	2 Mb	68	1535	0.08	0.17	0
HapHiC fast sort	CHM13v2.0_noY	Chr11	2 Mb	69	1535	0.08	0.17	0
HapHiC fast sort	CHM13v2.0_noY	Chr12	2 Mb	68	1535	0.07	0.17	0
HapHiC fast sort	CHM13v2.0_noY	Chr13	2 Mb	57	1535	0.07	0.17	0
HapHiC fast sort	CHM13v2.0_noY	Chr14	2 Mb	51	1535	0.08	0.17	0
HapHiC fast sort	CHM13v2.0_noY	Chr15	2 Mb	53	1535	0.07	0.15	0
HapHiC fast sort	CHM13v2.0_noY	Chr16	2 Mb	48	1535	0.07	0.17	0
HapHiC fast sort	CHM13v2.0_noY	Chr17	2 Mb	39	1535	0.08	0.15	0
HapHiC fast sort	CHM13v2.0_noY	Chr18	2 Mb	42	1535	0.07	0.17	0
HapHiC fast sort	CHM13v2.0_noY	Chr19	2 Mb	31	1535	0.08	0.15	0
HapHiC fast sort	CHM13v2.0_noY	Chr20	2 Mb	34	1535	0.07	0.15	0
HapHiC fast sort	CHM13v2.0_noY	Chr21	2 Mb	23	1535	0.08	0.15	0
HapHiC fast sort	CHM13v2.0_noY	Chr22	2 Mb	26	1535	0.07	0.17	0
HapHiC fast sort	CHM13v2.0_noY	ChrX	2 Mb	78	1535	0.08	0.17	0
ALLHiC	CHM13v2.0_noY	Chr1	2 Mb	125	1535	1.05	1.2	17.29
ALLHiC	CHM13v2.0_noY	Chr2	2 Mb	122	1535	1	1.25	18.6
ALLHiC	CHM13v2.0_noY	Chr3	2 Mb	101	1535	0.88	1.03	17.62
ALLHiC	CHM13v2.0_noY	Chr4	2 Mb	95	1535	0.88	1.08	18.99
ALLHiC	CHM13v2.0_noY	Chr5	2 Mb	92	1535	0.92	1.12	18.62
ALLHiC	CHM13v2.0_noY	Chr6	2 Mb	86	1535	0.82	0.95	17.75
ALLHiC	CHM13v2.0_noY	Chr7	2 Mb	81	1535	0.8	0.92	12.54
ALLHiC	CHM13v2.0_noY	Chr8	2 Mb	72	1535	0.83	0.97	17.37
ALLHiC	CHM13v2.0_noY	Chr9	2 Mb	74	1535	0.87	1.07	18.82
ALLHiC	CHM13v2.0_noY	Chr10	2 Mb	68	1535	0.78	0.88	13.26
ALLHiC	CHM13v2.0_noY	Chr11	2 Mb	69	1535	0.85	1.07	18.31
ALLHiC	CHM13v2.0_noY	Chr12	2 Mb	68	1535	0.8	0.93	13.02
ALLHiC	CHM13v2.0_noY	Chr13	2 Mb	57	1535	0.78	0.9	12.96
ALLHiC	CHM13v2.0_noY	Chr14	2 Mb	51	1535	0.78	0.9	12.94
ALLHiC	CHM13v2.0_noY	Chr15	2 Mb	53	1535	0.77	0.87	12.26
ALLHiC	CHM13v2.0_noY	Chr16	2 Mb	48	1535	0.75	0.87	12.92
ALLHiC	CHM13v2.0_noY	Chr17	2 Mb	39	1535	0.75	0.85	11.62
ALLHiC	CHM13v2.0_noY	Chr18	2 Mb	42	1535	0.75	0.88	13.22
ALLHiC	CHM13v2.0_noY	Chr19	2 Mb	31	1535	0.75	0.87	12.96
ALLHiC	CHM13v2.0_noY	Chr20	2 Mb	34	1535	0.72	0.85	13.23
ALLHiC	CHM13v2.0_noY	Chr21	2 Mb	23	1535	0.73	0.85	12.97
ALLHiC	CHM13v2.0_noY	Chr22	2 Mb	26	1535	0.73	0.85	12.79
ALLHiC	CHM13v2.0_noY	ChrX	2 Mb	78	1535	0.78	0.93	12.96
HapHiC	CHM13v2.0_noY	Chr1	500 Kb	498	6116	3.15	4.78	3.86
HapHiC	CHM13v2.0_noY	Chr2	500 Kb	485	6116	2.78	3.98	3.7
HapHiC	CHM13v2.0_noY	Chr3	500 Kb	405	6116	1.73	2.65	3.93
HapHiC	CHM13v2.0_noY	Chr4	500 Kb	384	6116	1.42	2.02	4.05
HapHiC	CHM13v2.0_noY	Chr5	500 Kb	365	6116	1.32	1.92	4.33
HapHiC	CHM13v2.0_noY	Chr6	500 Kb	343	6116	1.43	1.95	4
HapHiC	CHM13v2.0_noY	Chr7	500 Kb	320	6116	1.32	2.03	3.11
HapHiC	CHM13v2.0_noY	Chr8	500 Kb	290	6116	1.08	1.62	4.39
HapHiC	CHM13v2.0_noY	Chr9	500 Kb	300	6116	1.28	2.1	4.33
HapHiC	CHM13v2.0_noY	Chr10	500 Kb	271	6116	0.87	1.23	4.39
HapHiC	CHM13v2.0_noY	Chr11	500 Kb	273	6116	0.9	1.32	4.45
HapHiC	CHM13v2.0_noY	Chr12	500 Kb	263	6116	0.83	1.18	4.41
HapHiC	CHM13v2.0_noY	Chr13	500 Kb	224	6116	0.97	1.52	4.47
HapHiC	CHM13v2.0_noY	Chr14	500 Kb	206	6116	0.73	1.1	4.56
HapHiC	CHM13v2.0_noY	Chr15	500 Kb	203	6116	0.88	1.37	4.55
HapHiC	CHM13v2.0_noY	Chr16	500 Kb	194	6116	0.78	1.15	5.01
HapHiC	CHM13v2.0_noY	Chr17	500 Kb	168	6116	0.78	1.23	4.6
HapHiC	CHM13v2.0_noY	Chr18	500 Kb	159	6116	0.63	0.92	4.66
HapHiC	CHM13v2.0_noY	Chr19	500 Kb	122	6116	0.67	0.98	4.68
HapHiC	CHM13v2.0_noY	Chr20	500 Kb	136	6116	0.58	0.83	4.56
HapHiC	CHM13v2.0_noY	Chr21	500 Kb	89	6116	0.5	0.67	4.54
HapHiC	CHM13v2.0_noY	Chr22	500 Kb	102	6116	0.53	0.78	4.62
HapHiC	CHM13v2.0_noY	ChrX	500 Kb	316	6116	1.03	1.45	4.38
HapHiC fast sort	CHM13v2.0_noY	Chr1	500 Kb	498	6116	0.43	0.5	4.33
HapHiC fast sort	CHM13v2.0_noY	Chr2	500 Kb	485	6116	0.42	0.5	4.52
HapHiC fast sort	CHM13v2.0_noY	Chr3	500 Kb	405	6116	0.38	0.47	4.67
HapHiC fast sort	CHM13v2.0_noY	Chr4	500 Kb	384	6116	0.37	0.45	4.62
HapHiC fast sort	CHM13v2.0_noY	Chr5	500 Kb	365	6116	0.37	0.43	4.55
HapHiC fast sort	CHM13v2.0_noY	Chr6	500 Kb	343	6116	0.33	0.43	4.72
HapHiC fast sort	CHM13v2.0_noY	Chr7	500 Kb	320	6116	0.33	0.43	4.67
HapHiC fast sort	CHM13v2.0_noY	Chr8	500 Kb	290	6116	0.33	0.42	4.68
HapHiC fast sort	CHM13v2.0_noY	Chr9	500 Kb	300	6116	0.32	0.4	4.69
HapHiC fast sort	CHM13v2.0_noY	Chr10	500 Kb	271	6116	0.32	0.4	4.76
HapHiC fast sort	CHM13v2.0_noY	Chr11	500 Kb	273	6116	0.33	0.42	4.68
HapHiC fast sort	CHM13v2.0_noY	Chr12	500 Kb	263	6116	0.32	0.4	4.65
HapHiC fast sort	CHM13v2.0_noY	Chr13	500 Kb	224	6116	0.3	0.38	4.78
HapHiC fast sort	CHM13v2.0_noY	Chr14	500 Kb	206	6116	0.3	0.38	4.86
HapHiC fast sort	CHM13v2.0_noY	Chr15	500 Kb	203	6116	0.28	0.38	4.88
HapHiC fast sort	CHM13v2.0_noY	Chr16	500 Kb	194	6116	0.28	0.38	4.69
HapHiC fast sort	CHM13v2.0_noY	Chr17	500 Kb	168	6116	0.3	0.38	4.71
HapHiC fast sort	CHM13v2.0_noY	Chr18	500 Kb	159	6116	0.28	0.38	4.79
HapHiC fast sort	CHM13v2.0_noY	Chr19	500 Kb	122	6116	0.28	0.35	4.73
HapHiC fast sort	CHM13v2.0_noY	Chr20	500 Kb	136	6116	0.28	0.38	4.65
HapHiC fast sort	CHM13v2.0_noY	Chr21	500 Kb	89	6116	0.27	0.37	4.79
HapHiC fast sort	CHM13v2.0_noY	Chr22	500 Kb	102	6116	0.28	0.37	4.82
HapHiC fast sort	CHM13v2.0_noY	ChrX	500 Kb	316	6116	0.35	0.43	4.74
ALLHiC	CHM13v2.0_noY	Chr1	500 Kb	498	6116	7.02	14.08	38.06
ALLHiC	CHM13v2.0_noY	Chr2	500 Kb	485	6116	6.42	11.35	35.69
ALLHiC	CHM13v2.0_noY	Chr3	500 Kb	405	6116	4.23	7.07	31.71
ALLHiC	CHM13v2.0_noY	Chr4	500 Kb	384	6116	3.58	6.07	33.98
ALLHiC	CHM13v2.0_noY	Chr5	500 Kb	365	6116	3.37	5.53	34.67
ALLHiC	CHM13v2.0_noY	Chr6	500 Kb	343	6116	3.3	5.13	39.07
ALLHiC	CHM13v2.0_noY	Chr7	500 Kb	320	6116	3.18	5.37	35.04
ALLHiC	CHM13v2.0_noY	Chr8	500 Kb	290	6116	2.82	4.53	38.08
ALLHiC	CHM13v2.0_noY	Chr9	500 Kb	300	6116	2.83	4.55	38.05
ALLHiC	CHM13v2.0_noY	Chr10	500 Kb	271	6116	2.65	4.17	34.11
ALLHiC	CHM13v2.0_noY	Chr11	500 Kb	273	6116	2.42	3.65	38.02
ALLHiC	CHM13v2.0_noY	Chr12	500 Kb	263	6116	2.3	3.5	37.97
ALLHiC	CHM13v2.0_noY	Chr13	500 Kb	224	6116	2.4	3.57	37.12
ALLHiC	CHM13v2.0_noY	Chr14	500 Kb	206	6116	1.83	2.62	29.78
ALLHiC	CHM13v2.0_noY	Chr15	500 Kb	203	6116	1.95	2.87	33.15
ALLHiC	CHM13v2.0_noY	Chr16	500 Kb	194	6116	1.78	2.52	29.73
ALLHiC	CHM13v2.0_noY	Chr17	500 Kb	168	6116	1.77	2.52	30.28
ALLHiC	CHM13v2.0_noY	Chr18	500 Kb	159	6116	1.72	2.37	29.6
ALLHiC	CHM13v2.0_noY	Chr19	500 Kb	122	6116	1.4	1.8	27.6
ALLHiC	CHM13v2.0_noY	Chr20	500 Kb	136	6116	1.45	1.95	29.74
ALLHiC	CHM13v2.0_noY	Chr21	500 Kb	89	6116	1.25	1.57	23.91
ALLHiC	CHM13v2.0_noY	Chr22	500 Kb	102	6116	1.35	1.73	29.72
ALLHiC	CHM13v2.0_noY	ChrX	500 Kb	316	6116	2.58	4.1	29.78
HapHiC	CHM13v2.0_noY	Chr1	100 Kb	2483	30582	96	301.38	11.25
HapHiC	CHM13v2.0_noY	Chr2	100 Kb	2427	30582	66.63	110.3	10.92
HapHiC	CHM13v2.0_noY	Chr3	100 Kb	2017	30582	49.13	83.58	11.65
HapHiC	CHM13v2.0_noY	Chr4	100 Kb	1952	30582	44.87	73.35	11.47
HapHiC	CHM13v2.0_noY	Chr5	100 Kb	1827	30582	34.75	54.68	11.89
HapHiC	CHM13v2.0_noY	Chr6	100 Kb	1722	30582	31.48	46.25	11.79
HapHiC	CHM13v2.0_noY	Chr7	100 Kb	1606	30582	24.7	64.03	11.66
HapHiC	CHM13v2.0_noY	Chr8	100 Kb	1461	30582	21.23	51.48	12
HapHiC	CHM13v2.0_noY	Chr9	100 Kb	1506	30582	19.83	40.75	11.86
HapHiC	CHM13v2.0_noY	Chr10	100 Kb	1352	30582	14.35	29.13	12.02
HapHiC	CHM13v2.0_noY	Chr11	100 Kb	1348	30582	21.77	47.63	11.92
HapHiC	CHM13v2.0_noY	Chr12	100 Kb	1322	30582	14.88	30.62	11.84
HapHiC	CHM13v2.0_noY	Chr13	100 Kb	1130	30582	17.45	29.52	12.07
HapHiC	CHM13v2.0_noY	Chr14	100 Kb	1017	30582	10.05	25.03	12.05
HapHiC	CHM13v2.0_noY	Chr15	100 Kb	997	30582	14.35	50.17	11.98
HapHiC	CHM13v2.0_noY	Chr16	100 Kb	963	30582	8.53	14.88	11.82
HapHiC	CHM13v2.0_noY	Chr17	100 Kb	846	30582	8.4	23.37	11.88
HapHiC	CHM13v2.0_noY	Chr18	100 Kb	801	30582	8.2	18.82	12.01
HapHiC	CHM13v2.0_noY	Chr19	100 Kb	623	30582	4.02	10.22	11.91
HapHiC	CHM13v2.0_noY	Chr20	100 Kb	671	30582	6.27	18.67	11.97
HapHiC	CHM13v2.0_noY	Chr21	100 Kb	446	30582	2.93	6.45	12.2
HapHiC	CHM13v2.0_noY	Chr22	100 Kb	510	30582	3.33	9.07	11.98
HapHiC	CHM13v2.0_noY	ChrX	100 Kb	1555	30582	26.63	56.88	11.84
HapHiC fast sort	CHM13v2.0_noY	Chr1	100 Kb	2483	30582	2.3	2.38	12.29
HapHiC fast sort	CHM13v2.0_noY	Chr2	100 Kb	2427	30582	2.27	2.35	12.05
HapHiC fast sort	CHM13v2.0_noY	Chr3	100 Kb	2017	30582	1.77	1.85	12.06
HapHiC fast sort	CHM13v2.0_noY	Chr4	100 Kb	1952	30582	1.93	2.02	12.22
HapHiC fast sort	CHM13v2.0_noY	Chr5	100 Kb	1827	30582	1.58	1.65	11.85
HapHiC fast sort	CHM13v2.0_noY	Chr6	100 Kb	1722	30582	1.45	1.53	12.22
HapHiC fast sort	CHM13v2.0_noY	Chr7	100 Kb	1606	30582	1.35	1.42	12.31
HapHiC fast sort	CHM13v2.0_noY	Chr8	100 Kb	1461	30582	1.25	1.32	12.28
HapHiC fast sort	CHM13v2.0_noY	Chr9	100 Kb	1506	30582	1.28	1.37	12.12
HapHiC fast sort	CHM13v2.0_noY	Chr10	100 Kb	1352	30582	1.13	1.23	12.58
HapHiC fast sort	CHM13v2.0_noY	Chr11	100 Kb	1348	30582	1.15	1.22	12.27
HapHiC fast sort	CHM13v2.0_noY	Chr12	100 Kb	1322	30582	1.22	1.28	11.55
HapHiC fast sort	CHM13v2.0_noY	Chr13	100 Kb	1130	30582	1.08	1.15	12.23
HapHiC fast sort	CHM13v2.0_noY	Chr14	100 Kb	1017	30582	0.93	1.02	12.05
HapHiC fast sort	CHM13v2.0_noY	Chr15	100 Kb	997	30582	0.88	0.97	12.38
HapHiC fast sort	CHM13v2.0_noY	Chr16	100 Kb	963	30582	0.88	0.98	12.43
HapHiC fast sort	CHM13v2.0_noY	Chr17	100 Kb	846	30582	0.78	0.87	12.48
HapHiC fast sort	CHM13v2.0_noY	Chr18	100 Kb	801	30582	0.82	0.9	12.3
HapHiC fast sort	CHM13v2.0_noY	Chr19	100 Kb	623	30582	0.7	0.78	12.35
HapHiC fast sort	CHM13v2.0_noY	Chr20	100 Kb	671	30582	0.72	0.82	12.46
HapHiC fast sort	CHM13v2.0_noY	Chr21	100 Kb	446	30582	0.65	0.73	12.52
HapHiC fast sort	CHM13v2.0_noY	Chr22	100 Kb	510	30582	0.67	0.75	12.41
HapHiC fast sort	CHM13v2.0_noY	ChrX	100 Kb	1555	30582	1.5	1.58	12.39
ALLHiC	CHM13v2.0_noY	Chr1	100 Kb	2483	30582	272.95	1336.28	36.5
ALLHiC	CHM13v2.0_noY	Chr2	100 Kb	2427	30582	276.67	1347.52	39.6
ALLHiC	CHM13v2.0_noY	Chr3	100 Kb	2017	30582	167.72	760.73	35.92
ALLHiC	CHM13v2.0_noY	Chr4	100 Kb	1952	30582	156.6	707.23	33.87
ALLHiC	CHM13v2.0_noY	Chr5	100 Kb	1827	30582	152.52	654.57	33.88
ALLHiC	CHM13v2.0_noY	Chr6	100 Kb	1722	30582	109.12	461.93	36.21
ALLHiC	CHM13v2.0_noY	Chr7	100 Kb	1606	30582	95.58	414.45	36.29
ALLHiC	CHM13v2.0_noY	Chr8	100 Kb	1461	30582	91.47	392.82	32.62
ALLHiC	CHM13v2.0_noY	Chr9	100 Kb	1506	30582	90.32	378.38	35.22
ALLHiC	CHM13v2.0_noY	Chr10	100 Kb	1352	30582	78.13	305.33	33.18
ALLHiC	CHM13v2.0_noY	Chr11	100 Kb	1348	30582	74.87	314.98	33.26
ALLHiC	CHM13v2.0_noY	Chr12	100 Kb	1322	30582	58.77	232.5	32.62
ALLHiC	CHM13v2.0_noY	Chr13	100 Kb	1130	30582	46.12	170.9	33.01
ALLHiC	CHM13v2.0_noY	Chr14	100 Kb	1017	30582	30.83	111.18	33.97
ALLHiC	CHM13v2.0_noY	Chr15	100 Kb	997	30582	33.22	128.15	34.06
ALLHiC	CHM13v2.0_noY	Chr16	100 Kb	963	30582	34.27	130.03	33.18
ALLHiC	CHM13v2.0_noY	Chr17	100 Kb	846	30582	19.7	72.12	43.84
ALLHiC	CHM13v2.0_noY	Chr18	100 Kb	801	30582	20.37	71.98	32.82
ALLHiC	CHM13v2.0_noY	Chr19	100 Kb	623	30582	11.25	37.58	42.01
ALLHiC	CHM13v2.0_noY	Chr20	100 Kb	671	30582	13.8	45.72	42.11
ALLHiC	CHM13v2.0_noY	Chr21	100 Kb	446	30582	5.72	15.5	41.55
ALLHiC	CHM13v2.0_noY	Chr22	100 Kb	510	30582	8.8	28.1	41.53
ALLHiC	CHM13v2.0_noY	ChrX	100 Kb	1555	30582	109.33	455.93	32.94

### Sheet: 2. Entire pipeline
Sheet 2: Time and memory usage of the entire pipeline for each Hi-C-based scaffolding tool
Program	Contig N50	Wall time (min)	CPU time (min)	Peak memory (GiB)
HapHiC	2 Mb	10.42	30.87	3.82
HapHiC fast sort	2 Mb	9.55	26.12	2.88
HapHiC removed	2 Mb	13.12	35.07	3.48
ALLHiC pruning	2 Mb	93	562.75	22.94
ALLHiC no pruning	2 Mb	9.05	45.87	48.21
LACHESIS	2 Mb	12.45	12.33	1.01
SALSA2	2 Mb	121.52	121.97	7.82
3D-DNA	2 Mb	753.63	908.5	31.27
YaHS	2 Mb	20.68	20.52	3.25
HapHiC	500 Kb	12.7	45.82	5.5
HapHiC fast sort	500 Kb	11.33	35.7	5.41
HapHiC removed	500 Kb	14.78	48.45	6.39
ALLHiC pruning	500 Kb	100.47	582.25	59.87
ALLHiC no pruning	500 Kb	16.15	74.63	57.55
LACHESIS	500 Kb	14.45	14.63	1.57
SALSA2	500 Kb	127.6	129.23	7.24
3D-DNA	500 Kb	427.1	615.83	30.84
YaHS	500 Kb	20.47	20.33	7.08
HapHiC	100 Kb	45.92	321.42	11.17
HapHiC fast sort	100 Kb	31.03	77.15	11.17
HapHiC removed	100 Kb	51.77	322.52	11.4
ALLHiC pruning	100 Kb	232.13	1831.38	81.33
ALLHiC no pruning	100 Kb	64.75	646.8	78.82
LACHESIS	100 Kb	22.5	22.32	3.86
SALSA2	100 Kb	142.27	146.9	8.66
3D-DNA	100 Kb	539.02	1744.05	32.02
YaHS	100 Kb	33.98	32.98	173.66
HapHiC	25 Kb	896.4	18611.1	38.18
HapHiC fast sort	25 Kb	165.17	368.87	43.58
HapHiC removed	25 Kb	847.3	17427.1	35.83
ALLHiC pruning	25 Kb	15545.3	362734	160.61
ALLHiC no pruning	25 Kb	10886.3	174946	102.36
LACHESIS	25 Kb	73.75	73.3	22.96
SALSA2	25 Kb	173.85	184.53	15.59
3D-DNA	25 Kb	2082.88	15239	31.49
YaHS	25 Kb	NA	NA	NA

### Sheet: 3. Assembly correction
Sheet 3: Time and memory usage of each Hi-C-based scaffolding tool in assembly correction
Program	Mode	Contig N50	Wall time (min)	CPU time (min)	Peak memory (GiB)
HapHiC	No correction	2 Mb	10.42	30.87	3.82
HapHiC	Correction	2 Mb	20.13	53.25	3.35
ALLHiC	No correction	2 Mb	9.05	45.87	48.21
ALLHiC	Correction (remapping excluded)	2 Mb	120.48	1912.38	80.67
ALLHiC	Correction (remapping included)	2 Mb	218.43	3289.72	80.67
SALSA2	No correction	2 Mb	121.52	121.97	7.82
SALSA2	Correction	2 Mb	133.65	134.42	7.97
3D-DNA	No correction	2 Mb	753.63	908.5	31.27
3D-DNA	Correction	2 Mb	1595.68	7699.08	30.93
YaHS	No correction	2 Mb	20.68	20.52	3.25
YaHS	Correction	2 Mb	20.95	20.83	2.87

### Sheet: 4. Depth
Sheet 4: Time and memory usage of each Hi-C-based scaffolding tool in processing Hi-C data at varying depths
Program	Depth	Contig N50	Wall time (min)	CPU time (min)	Peak memory (GiB)
HapHiC	all	500 Kb	12.7	45.82	5.5
HapHiC removed	all	500 Kb	14.78	48.45	6.39
ALLHiC pruning	all	500 Kb	100.47	582.25	59.87
ALLHiC no pruning	all	500 Kb	16.15	74.63	57.55
LACHESIS	all	500 Kb	14.45	14.63	1.57
SALSA2	all	500 Kb	127.6	129.23	7.24
3D-DNA	all	500 Kb	427.1	615.83	30.84
YaHS	all	500 Kb	20.47	20.33	7.08
HapHiC	5X	500 Kb	8.42	35.35	3.95
HapHiC removed	5X	500 Kb	8.42	35.4	4.23
ALLHiC pruning	5X	500 Kb	53.53	301.05	26.84
ALLHiC no pruning	5X	500 Kb	7.67	37.78	26.25
LACHESIS	5X	500 Kb	7.2	7.13	0.74
SALSA2	5X	500 Kb	64.75	65.78	7.35
3D-DNA	5X	500 Kb	278.78	371.6	23.2
YaHS	5X	500 Kb	10.05	9.97	2.6
HapHiC	1X	500 Kb	3.82	26.47	3.48
HapHiC removed	1X	500 Kb	3.9	26.67	3.35
ALLHiC pruning	1X	500 Kb	27.9	132.63	16.31
ALLHiC no pruning	1X	500 Kb	2.63	15.73	5.18
LACHESIS	1X	500 Kb	1.77	1.73	0.16
SALSA2	1X	500 Kb	23.2	24.08	6.53
3D-DNA	1X	500 Kb	225.35	257.47	16.73
YaHS	1X	500 Kb	3.15	3.07	2.62
HapHiC	0.2X	500 Kb	3.33	27.58	3.08
HapHiC removed	0.2X	500 Kb	3.3	27.35	2.97
ALLHiC pruning	0.2X	500 Kb	22.92	104.93	16.31
ALLHiC no pruning	0.2X	500 Kb	1.5	11.53	2.24
LACHESIS	0.2X	500 Kb	0.68	0.67	0.05
SALSA2	0.2X	500 Kb	11.68	12.35	3.65
3D-DNA	0.2X	500 Kb	225.18	243.68	12.93
YaHS	0.2X	500 Kb	1.67	1.63	7.99

### Sheet: 5. Published assemblies
Sheet 5: Time and memory usage of HapHiC, ALLHiC, and YaHS pipelines in scaffolding published assemblies (five sheets in total)
Species	Is haplotype-resolved	Program	Wall time (min)	CPU time (min)	Peak memory (GiB)
Miscanthus × giganteus	Yes	HapHiC	115.35	256.28	17.1
		ALLHiC	669.02	3456.23	159.25
Solanum tuberosum C88	Yes	HapHiC	38.9	83.52	8.27
		ALLHiC	198.57	1005.33	183.65
Saccharum spontaneum Np-X	Yes	HapHiC	78.97	249.6	27.02
		ALLHiC	1874.6	38755.3	180.94
Saccharum spontaneum AP85-441	Yes	HapHiC	1243.63	25851.4	76.38
		ALLHiC	2846.87	59450.1	184.11
Medicago sativa XinJiangDaYe	Yes	HapHiC	33.13	139.32	7.68
		ALLHiC	173.37	1041.72	107.78
Medicago sativa Zhongmu-4	Yes	HapHiC	376.47	7364.25	23.68
		ALLHiC	595.6	12345.8	89.77
Camellia sinensis Tieguanyin	Yes	HapHiC	157.53	1236.12	33.68
		ALLHiC	568.05	8929.48	181.71
Oryza alta	No	HapHiC	26.37	55.25	1.94
		YaHS	35.28	35.2	4.44
Brassica napus	No	HapHiC	42.17	111.77	4.02
		YaHS	44.53	44.42	25.3
Eragrostis tef	No	HapHiC	7.98	20.3	0.87
		YaHS	14.88	14.8	2.69
Gossypium hirsutum	No	HapHiC	28.55	57.6	3.86
		YaHS	42.48	42.25	9.41
Triticum aestivum	No	HapHiC	58.05	161.25	22.98
		YaHS	27	26.72	36.11
Homo sapiens	No	HapHiC	26.87	56.25	4.07
		YaHS	44.67	44.48	7.56
Oryza sativa	No	HapHiC	17.85	33.32	1.36
		YaHS	21.4	21.33	2.9
Arabidopsis thaliana	No	HapHiC	5.18	10.72	2.06
		YaHS	5.88	5.85	1.09
Ginkgo biloba	No	HapHiC	440.78	1578.85	135.83
		YaHS	423.72	402.73	184.48
Corylus mandshurica	No	HapHiC	13.48	27.12	0.64
		YaHS	22.6	22.52	2.22
Papaver somniferum	No	HapHiC	8.18	34.45	4.39
		YaHS	3.07	2.97	6.75
Camellia sinensis Huangdan	No	HapHiC	79.35	250.68	23.44
		YaHS	70.95	70.72	115.58
Echinochloa haploclada	No	HapHiC	15.8	32.48	1.31
		YaHS	19.47	19.4	2.31
Prunus avium	No	HapHiC	6.63	13.35	0.7
		YaHS	7.32	7.27	1.27
Accipiter gentilis	No	HapHiC	16.95	38.07	2.19
		YaHS	19.22	19.12	3.78
Xenopus tropicalis	No	HapHiC	53.8	326.37	19.83
		YaHS	47.72	47.45	97.4
Symphodus melops	No	HapHiC	25.73	51.15	3.13
		YaHS	28.25	28.17	6.99
Antheraea pernyi	No	HapHiC	35.33	88.05	10.66
		YaHS	31.03	30.97	36.35
Steromphala cineraria	No	HapHiC	27.07	55.68	5.06
		YaHS	39.15	39.02	5.8
Lumbricus rubellus	No	HapHiC	20.32	44.6	3.23
		YaHS	29.4	29.32	20.73
Note: The contig-level assemblies for Homo sapiens, Oryza sativa, and Arabidopsis thaliana were simulated by fragmenting the chromosome-level genomes using the “sim_contig.py” script, as detailed in the Methods and Supplementary Information. For Miscanthus × giganteus and Solanum tuberosum C88, the contig-level assemblies were assembled using hifiasm in this study. For other species, the contig-l…
