## Supplementary Data 4 for "Chromosome-level scaffolding of haplotype-resolved assemblies using Hi-C data without reference genomes"

### Sheet: 1. Genome information
Supplementary Data 4: Details of published genome assemblies and Hi-C data used for HapHiC validation (one sheet in total)
Scientific name of species	Lineage (NCBI Taxonomy)					Common name	Karyotype	Ploidy	Is haplotype-resolved	Total length of contigs (bp)	Contig N50 (bp)	Number of contigs	Hi-C sequencing depth after fastp QC	Hi-C sequencing depth after mapping and filtering (effective depth)	Restriction enzyme/kit for Hi-C library construction	Restriction site	Actually used parameter of restriction site for scaffolding	Reference/source	Data availability
	Kingdom	Phylum	Class	Order	family														Assembly/genome sequencing data	Hi-C sequencing data
Solanum tuberosum C88	Viridiplantae	Streptophyta	Magnoliopsida	Solanales	Solanaceae	potato	2n=4x=48	autotetraploid	Yes	3218285272	730669	31929	94.1X	18.5X	HindIII	AAGCTT	AAGCTT	The phased unitigs assembled in this study; https://doi.org/10.1016/j.molp.2022.06.009	CRR381044, CRR381045, CRR381046, CRR381047 (NGDC, https://ngdc.cncb.ac.cn)	CRR381057 (NGDC, https://ngdc.cncb.ac.cn)
Saccharum spontaneum Np-X	Viridiplantae	Streptophyta	Magnoliopsida	Poales	Poaceae	wild sugarcane	2n=4x=40	autotetraploid	Yes	2759679007	381898	15510	104.4X	23.7X	HindIII	AAGCTT	AAGCTT	https://doi.org/10.1038/s41588-022-01084-1	GCA_022457205.1 (NCBI, https://www.ncbi.nlm.nih.gov)	SRR22405988, SRR22405989 (NCBI, https://www.ncbi.nlm.nih.gov)
Saccharum spontaneum AP85-441	Viridiplantae	Streptophyta	Magnoliopsida	Poales	Poaceae	wild sugarcane	1n=4x=32	autotetraploid	Yes	3132995403	44970	91977	93.1X	18.5X	HindIII	AAGCTT	AAGCTT	https://doi.org/10.1038/s41588-018-0237-2	https://www.life.illinois.edu/ming/downloads/Spontaneum_genome	CRR055769, CRR055770, CRR055771, CRR055772 (NGDC, https://ngdc.cncb.ac.cn)
Medicago sativa XinJiangDaYe	Viridiplantae	Streptophyta	Magnoliopsida	Fabales	Fabaceae	alfalfa	2n=4x=32	autotetraploid	Yes	3155313738	459366	31772	80.4X	10.1X	DpnII	GATC	GATC	https://doi.org/10.1038/s41467-020-16338-x	https://figshare.com/articles/dataset/genome_fasta_sequence_and_annotation_files/12327602	SRR9026577, SRR9026578 (NCBI, https://www.ncbi.nlm.nih.gov)
Medicago sativa Zhongmu-4	Viridiplantae	Streptophyta	Magnoliopsida	Fabales	Fabaceae	alfalfa	2n=4x=32	autotetraploid	Yes	2738406422	94298	50113	87.8X	9.7X	HindIII	AAGCTT	AAGCTT	https://doi.org/10.1016/j.gpb.2022.01.002	https://figshare.com/ndownloader/files/25916184?private_link=fb4ba8e0b871007a9e6c	CRR330262, CRR330263, CRR330264, CRR330265, CRR330266 (NGDC, https://ngdc.cncb.ac.cn)
Camellia sinensis Tieguanyin	Viridiplantae	Streptophyta	Magnoliopsida	Ericales	Theaceae	Tea plant	2n=2x=30	diploid	Yes	5987311919	216999	60345	51.5X	9.8X	Uncertain	Uncertain	GATC	https://doi.org/10.1038/s41588-021-00895-y	GWHASIX00000000 (NGDC, https://ngdc.cncb.ac.cn)	SRR12744827 (NCBI, https://www.ncbi.nlm.nih.gov)
Oryza alta	Viridiplantae	Streptophyta	Magnoliopsida	Poales	Poaceae	wild allotetraploid rice	2n=4x=48	allotetraploid	No	894041043	18117822	371	149.6X	74.9X	Uncertain	Uncertain	GATC	https://doi.org/10.1016/j.cell.2021.01.013	GWHAZTO00000000 (NGDC, https://ngdc.cncb.ac.cn)	CRR123320, CRR125555 (NGDC, https://ngdc.cncb.ac.cn)
Brassica napus	Viridiplantae	Streptophyta	Magnoliopsida	Brassicales	Brassicaceae	rapeseed	2n=4x=38	allotetraploid	No	921131225	1644119	4035	259.6X	86.5X	DpnII	GATC	GATC	https://doi.org/10.1111/pbi.13493	GWHANRE00000000 (NGDC, https://ngdc.cncb.ac.cn)	SRR12042690, SRR12042691 (NCBI, https://www.ncbi.nlm.nih.gov)
Eragrostis tef	Viridiplantae	Streptophyta	Magnoliopsida	Poales	Poaceae	teff	2n=4x=40	allotetraploid	No	577071711	1419422	1545	114.0X	52.2X	Proximo™ Hi-C Plant Kit (Phase Genomics)	Uncertain	GATC	https://doi.org/10.1038/s41467-020-14724-z	https://genomevolution.org/coge/GenomeInfo.pl?gid=50954	SRR9617616 (NCBI, https://www.ncbi.nlm.nih.gov)
Gossypium hirsutum	Viridiplantae	Streptophyta	Magnoliopsida	Malvales	Malvaceae	upland cotton	2n=4x=52	allotetraploid	No	2290949618	4100900	1969	118.4X	29.6X	HindIII	AAGCTT	AAGCTT	https://doi.org/10.1038/s41588-021-00910-2	GCA_018997965.1 (NCBI, https://www.ncbi.nlm.nih.gov)	SRR14469910, SRR14469950 (NCBI, https://www.ncbi.nlm.nih.gov)
Triticum aestivum	Viridiplantae	Streptophyta	Magnoliopsida	Poales	Poaceae	bread wheat	2n=6x=42	allohexaploid	No	14001122256	2159703	12982	5.1X	1.5X	Arima Hi-C Kit (Arima Genomics, Document Part Number A160106 v01)	Uncertain	GATC	https://doi.org/10.1093/gigascience/giac034	https://www.genoscope.cns.fr/externe/plants/data/TaeRenan/TaeRenan_refseq_v2.1.fa	ERR6891988, ERR6891989, ERR6891990, ERR6891991 (EMBL-EBI, https://www.ebi.ac.uk)
Homo sapiens CHM13	Metazoa	Chordata	Mammalia	Primates	Hominidae	human	1n=1x=23	haploid	No	3054815472	8257290	384	38.7X	22.0X	Arima genomics kit (Arima Genomics)	Uncertain	GATC, GANTC, CTNAG, TTAA	https://doi.org/10.1126/science.abj6987	https://s3-us-west-2.amazonaws.com/human-pangenomics/T2T/CHM13/assemblies/analysis_set/chm13v2.0_noY.fa.gz	https://s3-us-west-2.amazonaws.com/human-pangenomics/T2T/CHM13/arima/CHM13.rep1_lane1_R1.fastq.gz, https://s3-us-west-2.amazonaws.com/human-pangenomics/T2T/CHM13/arima/CHM13.rep1_lane1_R2.fastq.gz, https://s3-us-west-2.amazonaws.com/human-pangenomics/T2T/CHM13/arima/CHM13.rep2_lane1_R1.fastq.gz, https://s3-us-west-2.amazonaws.com/human-pangenomics/T2T/CHM13/arima/CHM13.rep2_lane1_R2.fastq.gz
Oryza sativa	Viridiplantae	Streptophyta	Magnoliopsida	Poales	Poaceae	rice	2n=2x=24	diploid	No	373245519	2098669	187	166.9X	102.0X	MboI	GATC	GATC	https://doi.org/10.1186/1939-8433-6-4; https://doi.org/10.1038/s41477-019-0487-8	GCF_001433935.1 (NCBI, https://www.ncbi.nlm.nih.gov)	CRR055774 (NGDC, https://ngdc.cncb.ac.cn)
Arabidopsis thaliana	Viridiplantae	Streptophyta	Magnoliopsida	Brassicales	Brassicaceae	thale cress	2n=2x=10	diploid	No	119146348	2109996	60	175.2X	100.0X	Uncertain	Uncertain	GATC	https://doi.org/10.1002/dvg.22877; https://doi.org/10.1016/j.gpb.2021.08.003	GCF_000001735.4 (NCBI, https://www.ncbi.nlm.nih.gov)	CRR302669 (NGDC, https://ngdc.cncb.ac.cn)
Ginkgo biloba	Viridiplantae	Streptophyta	Ginkgoopsida	Ginkgoales	Ginkgoaceae	maidenhair tree	2n=2x=24	diploid	No	9874825833	1579167	261820	113.5X	54.1X	DpnII	GATC	GATC	https://doi.org/10.1038/s41477-021-00933-x	GWHBAVD00000000 (NGDC, https://ngdc.cncb.ac.cn)	CRR078381, CRR078382, CRR078383, CRR078384, CRR078385 (NGDC, https://ngdc.cncb.ac.cn)
Corylus mandshurica	Viridiplantae	Streptophyta	Magnoliopsida	Fagales	Betulaceae	hairy hazel	2n=2x=22	diploid	No	367672692	9091792	109	228.2X	114.8X	DpnII	GATC	GATC	https://doi.org/10.1038/s41438-021-00495-1	https://doi.org/10.6084/m9.figshare.12523124.v1	SRR11950182 (NCBI, https://www.ncbi.nlm.nih.gov)
Papaver somniferum	Viridiplantae	Streptophyta	Magnoliopsida	Ranunculales	Papaveraceae	opium poppy	2n=2x=22	diploid	No	2636327527	1838815	9646	13.6X	0.4X	Sau3AI	GATC	GATC	https://doi.org/10.1038/s41467-020-15040-2	GCA_010119995.1 (NCBI, https://www.ncbi.nlm.nih.gov)	SRR10948617 (NCBI, https://www.ncbi.nlm.nih.gov)
Camellia sinensis Huangdan	Viridiplantae	Streptophyta	Magnoliopsida	Ericales	Theaceae	Tea plant	2n=2x=30	diploid	No	2947100099	445000	20051	110.5X	33.6X	Uncertain	Uncertain	GATC	https://doi.org/10.1038/s41438-021-00542-x	GWHAZTZ00000000 (NGDC, https://ngdc.cncb.ac.cn)	CRR180602 (NGDC, https://ngdc.cncb.ac.cn)
Echinochloa haploclada	Viridiplantae	Streptophyta	Magnoliopsida	Poales	Poaceae	barnyard grass	2n=2x=18	diploid	No	443254758	5280822	1444	258.1X	85.4X	Uncertain	Uncertain	GATC	https://doi.org/10.1016/j.molp.2020.07.001	http://ibi.zju.edu.cn/RiceWeedomes/Echinochloa/download/EH.fasta.gz	CRR143146, CRR143147 (NGDC, https://ngdc.cncb.ac.cn)
Prunus avium	Viridiplantae	Streptophyta	Magnoliopsida	Rosales	Rosaceae	sweet cherry	2n=2x=16	diploid	No	344285157	1466539	2255	115.4X	42.1X	HindIII	AAGCTT	AAGCTT	https://doi.org/10.1038/s41438-020-00343-8	GCA_014155035.1 (NCBI, https://www.ncbi.nlm.nih.gov)	SRR11248209 (NCBI, https://www.ncbi.nlm.nih.gov)
Accipiter gentilis	Metazoa	Chordata	Aves	Accipitriformes	Accipitridae	Northern goshawk	2n=2x=80	diploid	No	1397993542	17712854	638	47.5X	27.2X	Arima v2 kit (Arima Genomics)	Uncertain	GATC, GANTC, CTNAG, TTAA	Darwin Tree of Life (https://www.darwintreeoflife.org)	GCA_929443795.2 (EMBL-EBI, https://www.ebi.ac.uk)	ERR7220462 (EMBL-EBI, https://www.ebi.ac.uk)
Xenopus tropicalis	Metazoa	Chordata	Amphibia	Anura	Pipidae	tropical clawed frog	2n=2x=20	diploid	No	1481730097	377941	9631	156.1X	47.5X	DpnII	GATC	GATC	https://doi.org/10.1038/s41588-021-00878-z	GCA_013368275.1 (NCBI, https://www.ncbi.nlm.nih.gov)	SRR11085798, SRR11085799, SRR11085807, SRR11085818 (NCBI, https://www.ncbi.nlm.nih.gov)
Symphodus melops	Metazoa	Chordata	Actinopteri	Labriformes	Labridae	corkwing wrasse	2n=2x=46	diploid	No	636092653	1186940	1774	176.0X	85.3X	Arima v2 kit (Arima Genomics)	Uncertain	GATC, GANTC, CTNAG, TTAA	Darwin Tree of Life (https://www.darwintreeoflife.org)	GCA_947650265.1 (EMBL-EBI, https://www.ebi.ac.uk)	ERR10313052 (EMBL-EBI, https://www.ebi.ac.uk)
Antheraea pernyi	Metazoa	Arthropoda	Insecta	Lepidoptera	Saturniidae	Chinese oak silkmoth	2n=2x=98	diploid	No	726369073	169448	9824	182.2X	70.8X	MboI	GATC	GATC	https://doi.org/10.1111/1755-0998.13199	GWHABGR00000000 (NGDC, https://ngdc.cncb.ac.cn)	CRR087487 (NGDC, https://ngdc.cncb.ac.cn)
Steromphala cineraria	Metazoa	Mollusca	Gastropoda	Trochida	Trochidae	gray topshell	2n=2x=36	diploid	No	1270324178	6200493	843	317.3X	58.3X	Arima v2 kit (Arima Genomics)	Uncertain	GATC, GANTC, CTNAG, TTAA	Darwin Tree of Life (https://www.darwintreeoflife.org)	GCA_916613615.1 (EMBL-EBI, https://www.ebi.ac.uk)	ERR6363288, ERR6363289 (EMBL-EBI, https://www.ebi.ac.uk)
Lumbricus rubellus	Metazoa	Annelida	Clitellata	Crassiclitellata	Lumbricidae	humus earthworm	2n=2x=36	diploid	No	787154981	709756	2261	482.5X	64.4X	Arima v2 kit (Arima Genomics)	Uncertain	GATC, GANTC, CTNAG, TTAA	Darwin Tree of Life (https://www.darwintreeoflife.org)	GCA_945859605.1 (EMBL-EBI, https://www.ebi.ac.uk)	ERR9837135, ERR9837137, ERR9837138 (EMBL-EBI, https://www.ebi.ac.uk)
Notes: 1. The contig-level assemblies for Homo sapiens, Oryza sativa, and Arabidopsis thaliana were simulated by fragmenting the chromosome-level genomes using the “sim_contig.py” script, as detailed in the Methods and Supplementary Information. In the context of the latter two assemblies, the term “contig” actually refers to scaffold containing N-gaps. For Solanum tuberosum C88, the contig-level…
