## Supplementary Data 5 for "Chromosome-level scaffolding of haplotype-resolved assemblies using Hi-C data without reference genomes"

### Sheet: 1. Assembly correction
Supplementary Data 5: Comparison of assembly correction results between HapHiC and ALLHiC on manually annotated contigs in the first haplotype of S. spontaneum Np-X chromosome 1 (one sheet in total)
Contig	Type of contig	Broken by HapHiC	Broken by ALLHiC
CM039579.1_ctg45_+	Chimeric, formed between non-homologous chromosomes	Yes	Yes
CM039579.1_ctg93_-	Chimeric, formed between non-homologous chromosomes	Yes	Yes
CM039579.1_ctg135_-	Chimeric, formed between non-homologous chromosomes	Yes	Yes
CM039579.1_ctg195_-	Chimeric, formed between non-homologous chromosomes	Yes	Yes
CM039579.1_ctg294_+	Chimeric, formed between non-homologous chromosomes	No	Yes
CM039579.1_ctg427_+	Chimeric, formed between non-homologous chromosomes	Yes	Yes
CM039579.1_ctg110_-	Chimeric, formed between homologous chromosomes	Yes	Yes
CM039579.1_ctg152_-	Chimeric, formed between homologous chromosomes	No	Yes
CM039579.1_ctg180_+	Chimeric, formed between homologous chromosomes	No	Yes
CM039579.1_ctg183_-	Chimeric, formed between homologous chromosomes	Yes	Yes
CM039579.1_ctg192_-	Chimeric, formed between homologous chromosomes	Yes	Yes
CM039579.1_ctg256_+	Chimeric, formed between homologous chromosomes	No	Yes
CM039579.1_ctg301_+	Chimeric, formed between homologous chromosomes	Yes	Yes
CM039579.1_ctg313_-	Chimeric, formed between homologous chromosomes	Yes	Yes
CM039579.1_ctg319_+	Chimeric, formed between homologous chromosomes	Yes	Yes
CM039579.1_ctg346_+	Chimeric, formed between homologous chromosomes	No	Yes
CM039579.1_ctg361_-	Chimeric, formed between homologous chromosomes	Yes	Yes
CM039579.1_ctg362_+	Chimeric, formed between homologous chromosomes	Yes	Yes
CM039579.1_ctg390_-	Chimeric, formed between homologous chromosomes	Yes	Yes
CM039579.1_ctg399_+	Chimeric, formed between homologous chromosomes	Yes	Yes
CM039579.1_ctg472_-	Chimeric, formed between homologous chromosomes	Yes	Yes
CM039579.1_ctg505_+	Chimeric, formed between homologous chromosomes	Yes	Yes
CM039579.1_ctg27_-	Non-chimeric	No	No
CM039579.1_ctg39_-	Non-chimeric	No	Yes
CM039579.1_ctg44_+	Non-chimeric	No	Yes
CM039579.1_ctg48_+	Non-chimeric	No	Yes
CM039579.1_ctg50_+	Non-chimeric	No	Yes
CM039579.1_ctg54_-	Non-chimeric	No	Yes
CM039579.1_ctg56_+	Non-chimeric	No	Yes
CM039579.1_ctg59_-	Non-chimeric	No	Yes
CM039579.1_ctg67_-	Non-chimeric	No	Yes
CM039579.1_ctg71_-	Non-chimeric	No	Yes
CM039579.1_ctg76_+	Non-chimeric	No	Yes
CM039579.1_ctg81_-	Non-chimeric	No	Yes
CM039579.1_ctg88_+	Non-chimeric	No	Yes
CM039579.1_ctg89_-	Non-chimeric	No	Yes
CM039579.1_ctg91_-	Non-chimeric	No	Yes
CM039579.1_ctg95_+	Non-chimeric	No	Yes
CM039579.1_ctg102_+	Non-chimeric	No	Yes
CM039579.1_ctg105_+	Non-chimeric	No	Yes
CM039579.1_ctg113_-	Non-chimeric	No	Yes
CM039579.1_ctg116_-	Non-chimeric	No	Yes
CM039579.1_ctg153_+	Non-chimeric	No	Yes
CM039579.1_ctg159_+	Non-chimeric	No	Yes
CM039579.1_ctg165_-	Non-chimeric	No	Yes
CM039579.1_ctg166_-	Non-chimeric	No	Yes
CM039579.1_ctg167_-	Non-chimeric	No	Yes
CM039579.1_ctg168_-	Non-chimeric	No	Yes
CM039579.1_ctg172_+	Non-chimeric	No	Yes
CM039579.1_ctg176_+	Non-chimeric	No	Yes
CM039579.1_ctg182_+	Non-chimeric	No	Yes
CM039579.1_ctg184_+	Non-chimeric	No	Yes
CM039579.1_ctg186_-	Non-chimeric	No	Yes
CM039579.1_ctg187_+	Non-chimeric	No	Yes
CM039579.1_ctg188_-	Non-chimeric	No	Yes
CM039579.1_ctg190_+	Non-chimeric	No	Yes
CM039579.1_ctg191_-	Non-chimeric	No	Yes
CM039579.1_ctg193_+	Non-chimeric	No	No
CM039579.1_ctg194_+	Non-chimeric	No	Yes
CM039579.1_ctg196_+	Non-chimeric	No	Yes
CM039579.1_ctg198_+	Non-chimeric	No	No
CM039579.1_ctg202_+	Non-chimeric	No	Yes
CM039579.1_ctg211_-	Non-chimeric	No	Yes
CM039579.1_ctg215_+	Non-chimeric	No	Yes
CM039579.1_ctg221_+	Non-chimeric	No	Yes
CM039579.1_ctg225_+	Non-chimeric	No	Yes
CM039579.1_ctg226_+	Non-chimeric	No	Yes
CM039579.1_ctg227_-	Non-chimeric	No	No
CM039579.1_ctg229_-	Non-chimeric	No	Yes
CM039579.1_ctg231_+	Non-chimeric	No	Yes
CM039579.1_ctg236_+	Non-chimeric	No	Yes
CM039579.1_ctg237_+	Non-chimeric	No	Yes
CM039579.1_ctg240_-	Non-chimeric	No	Yes
CM039579.1_ctg242_-	Non-chimeric	No	Yes
CM039579.1_ctg244_+	Non-chimeric	No	Yes
CM039579.1_ctg245_+	Non-chimeric	No	No
CM039579.1_ctg247_-	Non-chimeric	No	Yes
CM039579.1_ctg250_-	Non-chimeric	No	Yes
CM039579.1_ctg251_+	Non-chimeric	No	Yes
CM039579.1_ctg252_-	Non-chimeric	No	Yes
CM039579.1_ctg258_+	Non-chimeric	No	Yes
CM039579.1_ctg259_+	Non-chimeric	No	Yes
CM039579.1_ctg272_+	Non-chimeric	No	Yes
CM039579.1_ctg273_+	Non-chimeric	No	Yes
CM039579.1_ctg274_-	Non-chimeric	No	Yes
CM039579.1_ctg275_+	Non-chimeric	No	Yes
CM039579.1_ctg276_+	Non-chimeric	No	Yes
CM039579.1_ctg277_-	Non-chimeric	No	Yes
CM039579.1_ctg278_-	Non-chimeric	No	Yes
CM039579.1_ctg279_-	Non-chimeric	No	Yes
CM039579.1_ctg280_+	Non-chimeric	No	Yes
CM039579.1_ctg281_-	Non-chimeric	No	Yes
CM039579.1_ctg285_-	Non-chimeric	No	Yes
CM039579.1_ctg287_+	Non-chimeric	No	Yes
CM039579.1_ctg288_+	Non-chimeric	No	Yes
CM039579.1_ctg291_-	Non-chimeric	No	Yes
CM039579.1_ctg292_+	Non-chimeric	No	Yes
CM039579.1_ctg296_+	Non-chimeric	No	Yes
CM039579.1_ctg299_+	Non-chimeric	No	Yes
CM039579.1_ctg300_+	Non-chimeric	No	No
CM039579.1_ctg303_+	Non-chimeric	No	Yes
CM039579.1_ctg304_-	Non-chimeric	No	Yes
CM039579.1_ctg305_+	Non-chimeric	No	Yes
CM039579.1_ctg307_+	Non-chimeric	No	Yes
CM039579.1_ctg309_-	Non-chimeric	No	Yes
CM039579.1_ctg316_+	Non-chimeric	No	Yes
CM039579.1_ctg317_-	Non-chimeric	No	Yes
CM039579.1_ctg320_-	Non-chimeric	No	Yes
CM039579.1_ctg322_+	Non-chimeric	No	Yes
CM039579.1_ctg326_+	Non-chimeric	No	Yes
CM039579.1_ctg336_-	Non-chimeric	No	Yes
CM039579.1_ctg338_+	Non-chimeric	No	Yes
CM039579.1_ctg340_-	Non-chimeric	No	Yes
CM039579.1_ctg341_+	Non-chimeric	No	Yes
CM039579.1_ctg342_+	Non-chimeric	No	No
CM039579.1_ctg344_+	Non-chimeric	No	Yes
CM039579.1_ctg348_+	Non-chimeric	No	Yes
CM039579.1_ctg351_+	Non-chimeric	No	Yes
CM039579.1_ctg356_+	Non-chimeric	No	Yes
CM039579.1_ctg357_-	Non-chimeric	No	Yes
CM039579.1_ctg360_+	Non-chimeric	No	Yes
CM039579.1_ctg364_-	Non-chimeric	No	Yes
CM039579.1_ctg370_-	Non-chimeric	No	Yes
CM039579.1_ctg372_+	Non-chimeric	No	Yes
CM039579.1_ctg379_+	Non-chimeric	No	Yes
CM039579.1_ctg394_+	Non-chimeric	No	Yes
CM039579.1_ctg397_-	Non-chimeric	No	Yes
CM039579.1_ctg398_+	Non-chimeric	No	Yes
CM039579.1_ctg448_+	Non-chimeric	No	Yes
CM039579.1_ctg457_-	Non-chimeric	No	Yes
CM039579.1_ctg460_-	Non-chimeric	No	Yes
CM039579.1_ctg499_+	Non-chimeric	No	Yes
CM039579.1_ctg510_+	Non-chimeric	No	Yes
CM039579.1_ctg514_+	Non-chimeric	No	Yes
