## Supplementary Data 6 for "Chromosome-level scaffolding of haplotype-resolved assemblies using Hi-C data without reference genomes"

### Sheet: 1. Genetic maps
Supplementary Data 6: Correlation analysis of genetic maps with the A subgenome of M. × giganteus (MgiA) and the genome of M. sinensis (MsiA) (one sheet in total)
Chromosome (linkage group)	Genetic map	Species of genetic map	Spearman's ρ between genetic map and MsiA subgenome	Spearman's ρ between genetic map and MgiA subgenome
Chr01	MapA.M	Msa	0.998	0.999
Chr01	MapA.P	Msi	0.997	0.997
Chr01	MapB.M	Msi	0.997	0.997
Chr01	MapB.P	Msi	0.989	0.989
Chr01	MapC.M	Msi	0.987	0.987
Chr01	MapC.P	Msi	0.993	0.993
Chr02	MapA.M	Msa	0.998	0.998
Chr02	MapA.P	Msi	0.998	0.999
Chr02	MapB.M	Msi	0.996	0.997
Chr02	MapB.P	Msi	0.996	0.997
Chr02	MapC.M	Msi	0.99	0.993
Chr02	MapC.P	Msi	0.997	0.998
Chr03	MapA.M	Msa	0.995	0.997
Chr03	MapA.P	Msi	0.986	0.996
Chr03	MapB.M	Msi	0.95	0.966
Chr03	MapB.P	Msi	0.983	0.991
Chr03	MapC.M	Msi	0.943	0.947
Chr03	MapC.P	Msi	0.981	0.981
Chr04	MapA.M	Msa	0.997	0.999
Chr04	MapA.P	Msi	0.996	0.998
Chr04	MapB.M	Msi	0.988	0.988
Chr04	MapB.P	Msi	0.981	0.983
Chr04	MapC.M	Msi	0.996	0.997
Chr04	MapC.P	Msi	0.991	0.991
Chr05	MapA.M	Msa	0.994	0.999
Chr05	MapA.P	Msi	0.994	0.998
Chr05	MapB.M	Msi	0.986	0.995
Chr05	MapB.P	Msi	0.956	0.972
Chr05	MapC.M	Msi	0.978	0.975
Chr05	MapC.P	Msi	0.928	0.926
Chr06	MapA.M	Msa	0.992	0.997
Chr06	MapA.P	Msi	0.993	0.999
Chr06	MapB.M	Msi	0.992	0.998
Chr06	MapB.P	Msi	0.99	0.993
Chr06	MapC.M	Msi	0.99	0.995
Chr06	MapC.P	Msi	0.992	0.994
Chr07	MapA.M	Msa	0.997	0.999
Chr07	MapA.P	Msi	0.996	0.999
Chr07	MapB.M	Msi	0.997	0.998
Chr07	MapB.P	Msi	0.996	0.997
Chr07	MapC.M	Msi	0.964	0.98
Chr07	MapC.P	Msi	0.985	0.988
Chr08	MapA.M	Msa	0.998	0.999
Chr08	MapA.P	Msi	0.994	0.998
Chr08	MapB.M	Msi	0.994	0.994
Chr08	MapB.P	Msi	0.993	0.995
Chr08	MapC.M	Msi	0.982	0.985
Chr08	MapC.P	Msi	0.988	0.99
Chr09	MapA.M	Msa	0.996	0.997
Chr09	MapA.P	Msi	0.992	0.992
Chr09	MapB.M	Msi	0.989	0.997
Chr09	MapB.P	Msi	0.97	0.985
Chr09	MapC.M	Msi	0.982	0.984
Chr09	MapC.P	Msi	0.963	0.98
Chr10	MapA.M	Msa	0.986	0.993
Chr10	MapA.P	Msi	0.971	0.99
Chr10	MapB.M	Msi	0.992	0.992
Chr10	MapB.P	Msi	0.908	0.966
Chr10	MapC.M	Msi	0.932	0.976
Chr10	MapC.P	Msi	0.955	0.988
Chr11	MapA.M	Msa	0.988	0.989
Chr11	MapA.P	Msi	0.982	0.983
Chr11	MapB.M	Msi	0.952	0.954
Chr11	MapB.P	Msi	0.958	0.96
Chr11	MapC.M	Msi	0.986	0.99
Chr11	MapC.P	Msi	0.956	0.961
Chr12	MapA.M	Msa	0.995	0.998
Chr12	MapA.P	Msi	0.989	0.997
Chr12	MapB.M	Msi	0.985	0.994
Chr12	MapB.P	Msi	0.932	0.941
Chr12	MapC.M	Msi	0.956	0.967
Chr12	MapC.P	Msi	0.934	0.963
Chr13	MapA.M	Msa	0.995	0.995
Chr13	MapA.P	Msi	0.99	0.996
Chr13	MapB.M	Msi	0.988	0.989
Chr13	MapB.P	Msi	0.996	0.995
Chr13	MapC.M	Msi	NA	NA
Chr13	MapC.P	Msi	0.937	0.935
Chr14	MapA.M	Msa	0.924	0.998
Chr14	MapA.P	Msi	0.965	0.979
Chr14	MapB.M	Msi	0.957	0.986
Chr14	MapB.P	Msi	0.995	0.989
Chr14	MapC.M	Msi	0.964	0.977
Chr14	MapC.P	Msi	0.963	0.978
Chr15	MapA.M	Msa	0.979	0.999
Chr15	MapA.P	Msi	0.981	0.997
Chr15	MapB.M	Msi	0.906	0.959
Chr15	MapB.P	Msi	0.981	0.989
Chr15	MapC.M	Msi	0.96	0.966
Chr15	MapC.P	Msi	0.682	0.688
Chr16	MapA.M	Msa	0.989	0.999
Chr16	MapA.P	Msi	0.996	0.997
Chr16	MapB.M	Msi	0.98	0.985
Chr16	MapB.P	Msi	0.97	0.976
Chr16	MapC.M	Msi	0.953	0.958
Chr16	MapC.P	Msi	0.937	0.941
Chr17	MapA.M	Msa	0.998	0.998
Chr17	MapA.P	Msi	0.993	0.996
Chr17	MapB.M	Msi	0.989	0.992
Chr17	MapB.P	Msi	0.987	0.99
Chr17	MapC.M	Msi	0.859	0.858
Chr17	MapC.P	Msi	0.989	0.983
Chr18	MapA.M	Msa	0.98	0.978
Chr18	MapA.P	Msi	0.992	0.992
Chr18	MapB.M	Msi	0.992	0.995
Chr18	MapB.P	Msi	0.98	0.985
Chr18	MapC.M	Msi	0.928	0.921
Chr18	MapC.P	Msi	0.988	0.991
Chr19	MapA.M	Msa	0.987	0.984
Chr19	MapA.P	Msi	0.985	0.979
Chr19	MapB.M	Msi	0.98	0.961
Chr19	MapB.P	Msi	0.977	0.981
Chr19	MapC.M	Msi	0.935	0.943
Chr19	MapC.P	Msi	0.967	0.945
